# Transthyretin orchestrates vitamin B12-induced stress resilience

**DOI:** 10.1101/2024.02.07.578164

**Authors:** G. Stein, J.S. Aly, A. Manzolillo, L. Lange, K. Riege, I. Hussain, E.A. Heller, S. Cubillos, T. Ernst, C.A. Hübner, G. Turecki, S. Hoffmann, O. Engmann

## Abstract

Chronic stress significantly contributes to mood- and anxiety disorders. Previous and current data suggest a correlative connection between vitamin B12 supplementation, depression, and stress resilience. However, the underlying mechanisms are still poorly understood. This study reveals a molecular pathway that functionally connects vitamin B12, DNA methylation (DNAme), and stress resilience. We identified Transthyretin (*Ttr*) as a sex-specific key target of vitamin B12 action in chronic stress. Accordingly, *TTR* expression was increased postmortem in the prefrontal cortex of male, but not female, depressed patients. Virally altered *Ttr* in the prefrontal cortex functionally contributed to stress- and depression-related behaviors, changes in dendritic spine morphology and gene expression. In stressed mice, vitamin B12 reduced DNAme in the *Ttr* promoter region. Importantly, using *in vivo* epigenome editing to alter DNAme in the brains of living mice for the first time, we establish a direct causal link between DNAme on *Ttr* and stress-associated behaviors. In summary, using state-of-the-art techniques, this study uncovers a mechanistic link between cobalamin supplementation and markers of chronic stress and depression, encouraging further studies into environmental interventions for mood disorders.
