## Supplementary material for "Transthyretin orchestrates vitamin B12-induced stress resilience": Table S2

### Sheet: Padj < 0.05
Base mean	log2FC	Padj	Gene name	Biotype	Name	Assigned function
2780.64	6.91687	1.94496e-07	Ttr	protein_coding	transthyretin	OE-Ttr
154.951	1.50119	9.29662e-05	Tagln	protein_coding	transgelin	Cytoskeleton
16.2357	4.42397	0.000230519	Ccl8	protein_coding	chemokine (C-C motif) ligand 8	Immune response
418.204	0.991712	0.000494812	Cp	protein_coding	ceruloplasmin	metabolism
638.325	0.797165	0.000549193	Igfbp2	protein_coding	insulin-like growth factor binding protein 2	Signaling
186.731	1.33299	0.000765724	Slc6a13	protein_coding	solute carrier family 6 (neurotransmitter transporter, GABA), member 13	Signaling
123.807	1.1024	0.00134013	Mrc1	protein_coding	mannose receptor, C type 1	metabolism
272.464	1.02125	0.00166166	Colec12	protein_coding	collectin sub-family member 12	Other
346.279	4.2011	0.00177019	H2-Aa	protein_coding	histocompatibility 2, class II antigen A, alpha	Immune response
415.832	0.911229	0.00177019	Slc13a3	protein_coding	solute carrier family 13 (sodium-dependent dicarboxylate transporter), member 3	Signaling
56.5569	1.51654	0.00192097	Aox3	protein_coding	aldehyde oxidase 3	Other
197.791	0.865344	0.00214811	Myh11	protein_coding	myosin, heavy polypeptide 11, smooth muscle	Cytoskeleton
213.187	1.32301	0.00232834	Acta2	protein_coding	actin, alpha 2, smooth muscle, aorta	Cytoskeleton
271.239	4.2206	0.00260308	H2-Ab1	protein_coding	histocompatibility 2, class II antigen A, beta 1	Immune response
149.155	0.796167	0.00283722	Cnn2	protein_coding	calponin 2	Cytoskeleton
831.555	4.17597	0.00283722	Cd74	protein_coding	CD74 antigen (invariant polypeptide of major histocompatibility complex, class II antigen-associated)	Immune response
15.9965	7.96205	0.00422536	Igha	IG_C_gene	immunoglobulin heavy constant alpha	Immune response
248.184	3.97442	0.00585429	H2-Eb1	protein_coding	histocompatibility 2, class II antigen E beta	Immune response
164.198	1.86626	0.00933464	Serping1	protein_coding	serine (or cysteine) peptidase inhibitor, clade G, member 1	Other
3.29551	5.50124	0.0120647	Cilp	protein_coding	cartilage intermediate layer protein, nucleotide pyrophosphohydrolase	Extracellular matrix
235.16	1.1408	0.0120647	Bmp6	protein_coding	bone morphogenetic protein 6	Other
344.261	1.15134	0.0120647	Slc6a20a	protein_coding	solute carrier family 6 (neurotransmitter transporter), member 20A	Signaling
23.4378	3.20487	0.0131351	Tgtp1	protein_coding	T cell specific GTPase 1	Signaling
20.9703	2.47473	0.0148918	Siglec1	protein_coding	sialic acid binding Ig-like lectin 1, sialoadhesin	Immune response
135.352	-0.625688	0.0160044	5330416C01Rik	lincRNA	RIKEN cDNA 5330416C01 gene	lincRNA
34.0347	2.13529	0.0202245	Itgal	protein_coding	integrin alpha L	Immune response
37.4897	1.22474	0.0202381	Clec3b	protein_coding	C-type lectin domain family 3, member b	Extracellular matrix
13.1568	3.90907	0.0202381	Cd8a	protein_coding	CD8 antigen, alpha chain	Immune response
67.6067	0.847859	0.0202381	Slc16a12	protein_coding	solute carrier family 16 (monocarboxylic acid transporters), member 12	Signaling
160.017	7.23266	0.0229242	Ighg2b	IG_C_gene	immunoglobulin heavy constant gamma 2B	Immune response
29.0312	1.32364	0.0346462	Ifitm1	protein_coding	interferon induced transmembrane protein 1	Immune response
252.681	4.26629	0.0346462	Igkc	IG_C_gene	immunoglobulin kappa constant	Immune response
299.214	0.799926	0.0346462	Bmp7	protein_coding	bone morphogenetic protein 7	Other
14.8616	2.67907	0.0346462	Gimap4	protein_coding	GTPase, IMAP family member 4	Signaling
35.694	1.13403	0.0359075	Col4a6	protein_coding	collagen, type IV, alpha 6	Cytoskeleton
330.421	0.952121	0.0412229	Bgn	protein_coding	biglycan	Extracellular matrix
62.4764	1.38243	0.0415806	Cxcl16	protein_coding	chemokine (C-X-C motif) ligand 16	Immune response
291.816	0.625128	0.049337	Myl9	protein_coding	myosin, light polypeptide 9, regulatory	Cytoskeleton
65.2236	0.867874	0.049337	Lama1	protein_coding	laminin, alpha 1	Cytoskeleton
